# Mitochondrial inner membrane partners of Aurora kinase A/AURKA and PHB2 shape organelle metabolic heterogeneity

**DOI:** 10.64898/2026.03.17.712317

**Authors:** Claire Caron, Nicolas Y. Jolivet, Diala Kantar, Étienne Coyaud, Giulia Bertolin

## Abstract

Mitochondria support tumor growth by flexibly rewiring their own activity. Yet, how signaling networks organize this metabolic diversity across and within cells remains poorly understood. Here, we uncover a platform of inner mitochondrial membrane proteins that couple Aurora kinase A (AURKA) and the mitophagy receptor Prohibitin-2 (PHB2) to the local control of ATP production and organelle architecture. Using proximity interactomics and live-cell FRET/FLIM microscopy, we identify NDUFA9, ATP5F1A/B, SAMM50, and SLC25A13 as shared AURKA/PHB2 interactors positioned at respiratory chain and *cristae*-maintaining sites. We show that AURKA overexpression profoundly rewires the interactomes of NDUFA9 and ATP5F1A without disrupting their nanoscale proximity in the inner membrane, and reshapes mitochondrial morphology while preserving these signaling hubs. The AURKA/PHB2-targeting compound HMBB restores NDUFA9 and ATP5F1A interactomes, indicating that these complexes act as key nodes for AURKA-dependent metabolic adaptation at the population level. Finally, single-cell FRET microscopy coupled to super-resolution imaging reveals that SLC25A13 is required to sustain AURKA-induced metabolic heterogeneity within individual cancer cells. Our work links a multifunctional kinase, a mitophagy receptor, and respiratory complexes into a common inner membrane platform that spatially drives mitochondrial heterogeneity, with implications for metabolism-focused anticancer strategies.
