## Supplementary Table 1 for "Mitochondrial inner membrane partners of Aurora kinase A/AURKA and PHB2 shape organelle metabolic heterogeneity"

### Sheet: CROSS INTERACTOME
Interactors from immunoprecipitation of AURKA	NAME	RANK		Interactors from BioID of PHB2	NAME	Log 2 Fold Change		NAME	Cross interactome	Rank (IP)
AurorakinaseA	AURKA	1		Apoptosis-inducing factor 1, mitochondrial	AIFM1	1.75843		AIFM1	Yes	89
Heatshock70kDaprotein1B	HSPA1B	2		ATPase family AAA domain-containing protein 3A	ATAD3A	1.61923		ATAD3A	Yes	20
Vimentin	VIM	3		Caseinolytic peptidase B protein homolog	CLPB	6.53797		CLPB	Yes	569
Tubulinbetachain	TUBB	4		Citrate synthase, mitochondrial	CS	1.88033		CS	Yes	127
60kDaheatshockprotein,mitochondrial	HSPD1	5		Cytochrome c	CYCS	1.0707		CYCS	Yes	566
Lamin-B1	LMNB1	6		Enoyl-CoA hydratase, mitochondrial	ECHS1	2.00457		ECHS1	Yes	427
Tubulinalpha-1Bchain	TUBA1B	7		10 kDa heat shock protein, mitochondrial	HSPE1	2.73487		HSPE1	Yes	426
ATPsynthasesubunitalpha,mitochondrial	ATP5A1	8		Isoleucine--tRNA ligase, mitochondrial	IARS2	4.4833		IARS2	Yes	131
Stress-70protein,mitochondrial	HSPA9	9		MICOS complex subunit MIC60	IMMT	3.56503		IMMT	Yes	44
ATPsynthasesubunitbeta,mitochondrial	ATP5B	10		Monofunctional C1-tetrahydrofolate synthase, mitochondrial	MTHFD1L	1.04337		MTHFD1L	Yes	261
Heatshockcognate71kDaprotein	HSPA8	11		NADH dehydrogenase [ubiquinone] 1 alpha subcomplex subunit 13	NDUFA13	2.2257		NDUFA13	Yes	478
Lamin-B2	LMNB2	12		NADH dehydrogenase [ubiquinone] 1 alpha subcomplex subunit 9, mitochondrial	NDUFA9	1.31913		NDUFA9	Yes	255
Actin,cytoplasmic1	ACTB	13		NADH-ubiquinone oxidoreductase 75 kDa subunit, mitochondrial	NDUFS1	2.09957		NDUFS1	Yes	53
HeatshockproteinHSP90-beta	HSP90AB1	14		NADH dehydrogenase [ubiquinone] iron-sulfur protein 2, mitochondrial	NDUFS2	1.64523		NDUFS2	Yes	226
DNA-dependentproteinkinasecatalyticsubunit	PRKDC	15		NADH dehydrogenase [ubiquinone] iron-sulfur protein 3, mitochondrial	NDUFS3	1.258		NDUFS3	Yes	455
Elongationfactor1-alpha1	EEF1A1	16		NADH dehydrogenase [ubiquinone] flavoprotein 1, mitochondrial	NDUFV1	1.1753		NDUFV1	Yes	583
78kDaglucose-regulatedprotein	HSPA5	17		Sorting and assembly machinery component 50 homolog	SAMM50	3.07083		SAMM50	Yes	405
HeterogeneousnuclearribonucleoproteinM	HNRNPM	18		Calcium-binding mitochondrial carrier protein Aralar1	SLC25A12	3.64873		SLC25A12	Yes	172
Titin	TTN	19		Calcium-binding mitochondrial carrier protein Aralar2	SLC25A13	1.475		SLC25A13	Yes	39
ATPasefamilyAAAdomain-containingprotein3A	ATAD3A	20		Stomatin-like protein 2, mitochondrial	STOML2	4.30777		STOML2	Yes	284
Polyadenylate-bindingprotein1	PABPC1	21		Mitochondrial import receptor subunit TOM70	TOMM70A	2.2286		TOMM70A	Yes	117
ATP-dependentRNAhelicaseDDX3X	DDX3X	22		Acyl-coenzyme A thioesterase 13	ACOT13	2.46747		ACOT13	No	#N/A
Insulin-likegrowthfactor2mRNA-bindingprotein1	IGF2BP1	23		Adenylate kinase 2, mitochondrial	AK2	4.75913		AK2	No	#N/A
Heatshockprotein75kDa,mitochondrial	TRAP1	24		Argininosuccinate synthase	ASS1	1.5087		ASS1	No	#N/A
ADP/ATPtranslocase2	SLC25A5	25		Methylglutaconyl-CoA hydratase, mitochondrial	AUH	1.75183		AUH	No	#N/A
Prelamin-A/C	LMNA	26		Creatine kinase U-type, mitochondrial	CKMT1A	5.53293		CKMT1A	No	#N/A
Cytoskeleton-associatedprotein4	CKAP4	27		Cytochrome c oxidase assembly factor 7	COA7	7.75243		COA7	No	#N/A
Delta-1-pyrroline-5-carboxylatesynthase	ALDH18A1	28		Cytochrome c oxidase assembly protein COX15 homolog	COX15	5.633		COX15	No	#N/A
T-complexprotein1subunitbeta	CCT2	29		Oxygen-dependent coproporphyrinogen-III oxidase, mitochondrial	CPOX	7.3776		CPOX	No	#N/A
Insulinreceptorsubstrate4	IRS4	30		Carnitine O-acetyltransferase	CRAT	2.0081		CRAT	No	#N/A
X-rayrepaircross-complementingprotein6	XRCC6	31		Diablo homolog, mitochondrial	DIABLO	6.65323		DIABLO	No	#N/A
Sortingnexin-18	SNX18	32		Endonuclease G, mitochondrial	ENDOG	2.52403		ENDOG	No	#N/A
Spectrinalphachain,non-erythrocytic1	SPTAN1	33		GTP-binding protein 10	GTPBP10	3.40293		GTPBP10	No	#N/A
D-3-phosphoglyceratedehydrogenase	PHGDH	34		HCLS1-associated protein X-1	HAX1	1.4402		HAX1	No	#N/A
ProbableATP-dependentRNAhelicaseDDX5	DDX5	35		Putative transferase CAF17, mitochondrial	IBA57	1.4835		IBA57	No	#N/A
Leucine-richPPRmotif-containingprotein,mitochondrial	LRPPRC	36		Methyltransferase-like protein 17, mitochondrial	METTL17	2.44797		METTL17	No	#N/A
Dolichyl-diphosphooligosaccharide--proteinglycosyltransferasesubunit1	RPN1	37		Mitochondrial pyruvate carrier 2	MPC2	2.5269		MPC2	No	#N/A
GTP-bindingnuclearproteinRan	RAN	38		39S ribosomal protein L46, mitochondrial	MRPL46	1.0985		MRPL46	No	#N/A
Calcium-bindingmitochondrialcarrierproteinAralar2	SLC25A13	39		39S ribosomal protein L48, mitochondrial	MRPL48	1.4887		MRPL48	No	#N/A
Prohibitin-2	PHB2	40		28S ribosomal protein S11, mitochondrial	MRPS11	1.42043		MRPS11	No	#N/A
E3ubiquitin-proteinligaseTRIM21	TRIM21	41		Ribosome-recycling factor, mitochondrial	MRRF	1.12697		MRRF	No	#N/A
Cytoplasmicdynein1heavychain1	DYNC1H1	42		NADH dehydrogenase [ubiquinone] 1 alpha subcomplex subunit 12	NDUFA12	1.40843		NDUFA12	No	#N/A
Endoplasmin	HSP90B1	43		NADH dehydrogenase [ubiquinone] 1 alpha subcomplex subunit 8	NDUFA8	7.6369		NDUFA8	No	#N/A
MICOScomplexsubunitMIC60	IMMT	44		Mimitin, mitochondrial	NDUFAF2	4.4732		NDUFAF2	No	#N/A
HeterogeneousnuclearribonucleoproteinU	HNRNPU	45		NADH dehydrogenase [ubiquinone] iron-sulfur protein 5	NDUFS5	3.1836		NDUFS5	No	#N/A
Trifunctionalenzymesubunitalpha,mitochondrial	HADHA	46		NADH dehydrogenase [ubiquinone] iron-sulfur protein 8, mitochondrial	NDUFS8	1.12813		NDUFS8	No	#N/A
ElongationfactorTu,mitochondrial	TUFM	47		NADH dehydrogenase [ubiquinone] flavoprotein 2, mitochondrial	NDUFV2	1.36627		NDUFV2	No	#N/A
PutativeATP-dependentRNAhelicaseDHX30	DHX30	48		Nucleoside diphosphate kinase, mitochondrial	NME4	1.35577		NME4	No	#N/A
RasGTPase-activatingprotein-bindingprotein1	G3BP1	49		Mitochondrial-processing peptidase subunit beta	PMPCB	1.11707		PMPCB	No	#N/A
Prohibitin	PHB	50		Mitochondrial import inner membrane translocase subunit Tim13	TIMM13	5.251		TIMM13	No	#N/A
Glutamatedehydrogenase1,mitochondrial	GLUD1	51		Tetratricopeptide repeat protein 19, mitochondrial	TTC19	5.50907		TTC19	No	#N/A
Poly[ADP-ribose]polymerase1	PARP1	52		Uracil-DNA glycosylase	UNG	1.04917		UNG	No	#N/A
NADH-ubiquinoneoxidoreductase75kDasubunit,mitochondrial	NDUFS1	53		Cytochrome b-c1 complex subunit 8	UQCRQ	1.05987		UQCRQ	No	#N/A
Clathrinheavychain1	CLTC	54
T-complexprotein1subunitgamma	CCT3	55
Cellulartumorantigenp53	TP53	56
Sarcoplasmic/endoplasmicreticulumcalciumATPase2	ATP2A2	57
Proteindisulfide-isomeraseA4	PDIA4	58
Spectrinbetachain,non-erythrocytic1	SPTBN1	59
Succinatedehydrogenase[ubiquinone]flavoproteinsubunit,mitochondrial	SDHA	60
Sodium/potassium-transportingATPasesubunitalpha-1	ATP1A1	61
PyruvatekinasePKM	PKM	62
Calnexin	CANX	63
Complementcomponent1Qsubcomponent-bindingprotein,mitochondrial	C1QBP	64
Aspartate--tRNAligase,cytoplasmic	DARS	65
RuvB-like2	RUVBL2	66
Serinehydroxymethyltransferase,mitochondrial	SHMT2	67
DNAreplicationlicensingfactorMCM7	MCM7	68
26Sproteasomenon-ATPaseregulatorysubunit3	PSMD3	69
T-complexprotein1subunitalpha	TCP1	70
Plastin-3	PLS3	71
Ubiquitin-40SribosomalproteinS27a	RPS27A	72
X-rayrepaircross-complementingprotein5	XRCC5	73
Utrophin	UTRN	74
Eukaryoticinitiationfactor4A-I	EIF4A1	75
HeterogeneousnuclearribonucleoproteinH	HNRNPH1	76
Lonproteasehomolog	LONP1	77
ReplicationproteinA70kDaDNA-bindingsubunit	RPA1	78
T-complexprotein1subunitdelta	CCT4	79
Pyrroline-5-carboxylatereductase3	PYCRL	80
Tubulinbeta-4Bchain	TUBB4B	81
HeatshockproteinHSP90-alpha	HSP90AA1	82
Voltage-dependentanion-selectivechannelprotein1	VDAC1	83
FragileXmentalretardationsyndrome-relatedprotein1	FXR1	84
Dolichyl-diphosphooligosaccharide--proteinglycosyltransferasesubunit2	RPN2	85
Mucin-16	MUC16	86
Myosin-10	MYH10	87
Uncharacterizedprotein		88
Apoptosis-inducingfactor1,mitochondrial	AIFM1	89
eIF-2-alphakinaseactivatorGCN1	GCN1	90
Arginine--tRNAligase,cytoplasmic	RARS	91
Nuclease-sensitiveelement-bindingprotein1	YBX1	92
RibonucleoproteinPTB-binding1	RAVER1	93
RuvB-like1	RUVBL1	94
Polyadenylate-bindingprotein4	PABPC4	95
HistoneH4	HIST1H4A	96
HeterogeneousnuclearribonucleoproteinK	HNRNPK	97
Phosphatecarrierprotein,mitochondrial	SLC25A3	98
Bifunctionalglutamate/proline--tRNAligase	EPRS	99
Alpha-actinin-4	ACTN4	100
Neurofilamentmediumpolypeptide	NEFM	101
RNA-bindingprotein14	RBM14	102
HistoneH2Atype2-A	HIST2H2AA3	103
ProbableATP-dependentRNAhelicaseDDX17	DDX17	104
HeterogeneousnuclearribonucleoproteinQ	SYNCRIP	105
Leucine-richrepeat-containingprotein47	LRRC47	106
Peroxisomalmultifunctionalenzymetype2	HSD17B4	107
GolginsubfamilyBmember1	GOLGB1	108
HistoneH2Btype1-M	HIST1H2BM	109
Cytochromeb-c1complexsubunit2,mitochondrial	UQCRC2	110
Importinsubunitalpha-1	KPNA2	111
Myosin-9	MYH9	112
Insulin-likegrowthfactor2mRNA-bindingprotein3	IGF2BP3	113
Elongationfactor2	EEF2	114
Microtubule-actincross-linkingfactor1,isoforms1/2/3/5	MACF1	115
Peptidyl-prolylcis-transisomeraseFKBP4	FKBP4	116
MitochondrialimportreceptorsubunitTOM70	TOMM70A	117
GMPsynthase[glutamine-hydrolyzing]	GMPS	118
Proteindisulfide-isomeraseA3	PDIA3	119
NAD(P)transhydrogenase,mitochondrial	NNT	120
Signalrecognitionparticle54kDaprotein	SRP54	121
Neurofilamentlightpolypeptide	NEFL	122
Eukaryotictranslationinitiationfactor3subunitL	EIF3L	123
Polypyrimidinetract-bindingprotein1	PTBP1	124
SignalrecognitionparticlesubunitSRP68	SRP68	125
Leucine-richrepeat-containingprotein40	LRRC40	126
Citratesynthase,mitochondrial	CS	127
Insulin-likegrowthfactor2mRNA-bindingprotein2	IGF2BP2	128
Vesicle-fusingATPase	NSF	129
Hornerin	HRNR	130
Isoleucine--tRNAligase,mitochondrial	IARS2	131
Serumalbumin	ALB	132
T-complexprotein1subunitzeta	CCT6A	133
Angiomotin	AMOT	134
Alkyldihydroxyacetonephosphatesynthase,peroxisomal	AGPS	135
V-typeprotonATPasecatalyticsubunitA	ATP6V1A	136
Methionine--tRNAligase,cytoplasmic	MARS	137
Neutralalpha-glucosidaseAB	GANAB	138
Sortingnexin-2	SNX2	139
Long-chain-fatty-acid--CoAligase3	ACSL3	140
Sideroflexin-1	SFXN1	141
Plasminogenactivatorinhibitor1RNA-bindingprotein	SERBP1	142
Non-POUdomain-containingoctamer-bindingprotein	NONO	143
YTHdomain-containingfamilyprotein2	YTHDF2	144
Kinectin	KTN1	145
Dihydrolipoyllysine-residueacetyltransferasecomponentofpyruvatedehydrogenasecomplex,mitochondrial	DLAT	146
Transketolase	TKT	147
Aconitatehydratase,mitochondrial	ACO2	148
Glycerol-3-phosphatedehydrogenase,mitochondrial	GPD2	149
Heatshock70kDaprotein6	HSPA6	150
ATP-bindingcassettesub-familyDmember3	ABCD3	151
Cyclin-dependentkinase1	CDK1	152
tRNA-splicingligaseRtcBhomolog	RTCB	153
Guaninenucleotide-bindingprotein-like3	GNL3	154
Eukaryotictranslationinitiationfactor4gamma1	EIF4G1	155
Tubulinbeta-2Achain	TUBB2A	156
ADP/ATPtranslocase3	SLC25A6	157
Desmoplakin	DSP	158
Nucleolin	NCL	159
CarnitineO-palmitoyltransferase2,mitochondrial	CPT2	160
Junctionplakoglobin	JUP	161
Serine/threonine-proteinphosphatasePGAM5,mitochondrial	PGAM5	162
Nicotinamidephosphoribosyltransferase	NAMPT	163
LETM1andEF-handdomain-containingprotein1,mitochondrial	LETM1	164
Dolichyl-diphosphooligosaccharide--proteinglycosyltransferase48kDasubunit	DDOST	165
60SribosomalproteinL17	RPL17	166
ATP-dependentRNAhelicaseDDX39A	DDX39A	167
Clathrininteractor1	CLINT1	168
Fattyacidsynthase	FASN	169
Elongationfactor1-gamma	EEF1G	170
Lysine--tRNAligase	KARS	171
Calcium-bindingmitochondrialcarrierproteinAralar1	SLC25A12	172
Importinsubunitbeta-1	KPNB1	173
Membrane-associatedprogesteronereceptorcomponent1	PGRMC1	174
KHdomain-containing,RNA-binding,signaltransduction-associatedprotein1	KHDRBS1	175
Coatomersubunitgamma-1	COPG1	176
ATP-bindingcassettesub-familyFmember2	ABCF2	177
Staphylococcalnucleasedomain-containingprotein1	SND1	178
SerpinH1	SERPINH1	179
Mitochondrial2-oxoglutarate/malatecarrierprotein	SLC25A11	180
CTPsynthase1	CTPS1	181
NucleolarRNAhelicase2	DDX21	182
ATP-dependentRNAhelicaseA	DHX9	183
40SribosomalproteinS24	RPS24	184
5'-nucleotidasedomain-containingprotein2	NT5DC2	185
Polyribonucleotidenucleotidyltransferase1,mitochondrial	PNPT1	186
Programmedcelldeath6-interactingprotein	PDCD6IP	187
Monocarboxylatetransporter1	SLC16A1	188
RanGTPase-activatingprotein1	RANGAP1	189
Calreticulin	CALR	190
Filamin-B	FLNB	191
CADprotein	CAD	192
Dihydropyrimidinase-relatedprotein3	DPYSL3	193
Leucine--tRNAligase,cytoplasmic	LARS	194
cAMP-dependentproteinkinasetypeII-alpharegulatorysubunit	PRKAR2A	195
Aspartate--tRNAligase,mitochondrial	DARS2	196
NuclearporecomplexproteinNup205	NUP205	197
Nodalmodulator1	NOMO1	198
Isoleucine--tRNAligase,cytoplasmic	IARS	199
Mucin-19	MUC19	200
Dystonin	DST	201
Extendedsynaptotagmin-1	ESYT1	202
Pyruvatecarboxylase,mitochondrial	PC	203
T-complexprotein1subuniteta	CCT7	204
Lamina-associatedpolypeptide2,isoformsbeta/gamma	TMPO	205
Inosine-5'-monophosphatedehydrogenase2	IMPDH2	206
ATPsynthasesubunitgamma,mitochondrial	ATP5C1	207
HeterogeneousnuclearribonucleoproteinsA2/B1	HNRNPA2B1	208
Transcriptionintermediaryfactor1-beta	TRIM28	209
Trifunctionalenzymesubunitbeta,mitochondrial	HADHB	210
ProteinERGIC-53	LMAN1	211
C-1-tetrahydrofolatesynthase,cytoplasmic	MTHFD1	212
Stress-induced-phosphoprotein1	STIP1	213
Voltage-dependentanion-selectivechannelprotein2	VDAC2	214
Splicingfactor,proline-andglutamine-rich	SFPQ	215
Fructose-bisphosphatealdolaseA	ALDOA	216
DnaJhomologsubfamilyCmember11	DNAJC11	217
Lamin-Breceptor	LBR	218
Coatomersubunitbeta	COPB1	219
GolgiresidentproteinGCP60	ACBD3	220
Hexokinase-1	HK1	221
Coronin-1C	CORO1C	222
Aldehydedehydrogenase,mitochondrial	ALDH2	223
Presequenceprotease,mitochondrial	PITRM1	224
RasGTPase-activating-likeproteinIQGAP1	IQGAP1	225
NADHdehydrogenase[ubiquinone]iron-sulfurprotein2,mitochondrial	NDUFS2	226
Cytoskeleton-associatedprotein5	CKAP5	227
Dolichyl-diphosphooligosaccharide--proteinglycosyltransferasesubunitSTT3A	STT3A	228
ApolipoproteinA-I	APOA1	229
Thioredoxin-dependentperoxidereductase,mitochondrial	PRDX3	230
TranslocationproteinSEC63homolog	SEC63	231
T-complexprotein1subunitepsilon	CCT5	232
Ornithineaminotransferase,mitochondrial	OAT	233
Farupstreamelement-bindingprotein1	FUBP1	234
Phenylalanine--tRNAligasebetasubunit	FARSB	235
E3SUMO-proteinligaseRanBP2	RANBP2	236
Neuroblastdifferentiation-associatedproteinAHNAK	AHNAK	237
Proteindisulfide-isomeraseA6	PDIA6	238
Myristoylatedalanine-richC-kinasesubstrate	MARCKS	239
Plastin-2	LCP1	240
Leucine-richrepeat-containingprotein59	LRRC59	241
Synapse-associatedprotein1	SYAP1	242
MitochondrialimportreceptorsubunitTOM22homolog	TOMM22	243
Cytochromecoxidasesubunit2	MT-CO2	244
Ribosome-bindingprotein1	RRBP1	245
CDK5regulatorysubunit-associatedprotein3	CDK5RAP3	246
Eukaryotictranslationinitiationfactor3subunitA	EIF3A	247
Proteindisulfide-isomerase	P4HB	248
ATP-dependentRNAhelicaseDDX19A	DDX19A	249
Cullin-associatedNEDD8-dissociatedprotein1	CAND1	250
ProbableATP-dependentRNAhelicaseDDX6	DDX6	251
Sec1familydomain-containingprotein1	SCFD1	252
Ras-relatedproteinRab-1B	RAB1B	253
Alanine--tRNAligase,mitochondrial	AARS2	254
NADHdehydrogenase[ubiquinone]1alphasubcomplexsubunit9,mitochondrial	NDUFA9	255
PolypeptideN-acetylgalactosaminyltransferase2	GALNT2	256
ATPsynthaseF(0)complexsubunitB1,mitochondrial	ATP5F1	257
Eukaryotictranslationinitiationfactor2subunit3	EIF2S3	258
RasGTPase-activatingprotein-bindingprotein2	G3BP2	259
Collagenalpha-1(I)chain	COL1A1	260
MonofunctionalC1-tetrahydrofolatesynthase,mitochondrial	MTHFD1L	261
RNA-bindingproteinFUS	FUS	262
Proteinregulatorofcytokinesis1	PRC1	263
Exportin-2	CSE1L	264
PyruvatedehydrogenaseE1componentsubunitbeta,mitochondrial	PDHB	265
V-typeprotonATPasesubunitB,brainisoform	ATP6V1B2	266
Basigin	BSG	267
Matrin-3	MATR3	268
Mitochondrialcarrierhomolog2	MTCH2	269
Acylglycerolkinase,mitochondrial	AGK	270
DNA-directedRNApolymerase,mitochondrial	POLRMT	271
Phosphatidylinositol-bindingclathrinassemblyprotein	PICALM	272
Dihydrolipoyldehydrogenase,mitochondrial	DLD	273
SignalrecognitionparticlesubunitSRP72	SRP72	274
Serine/threonine-proteinphosphatase2A56kDaregulatorysubunitdeltaisoform	PPP2R5D	275
Radixin	RDX	276
Plectin	PLEC	277
Dynamin-like120kDaprotein,mitochondrial	OPA1	278
Ras-relatedproteinRab-7a	RAB7A	279
Nicalin	NCLN	280
Eukaryotictranslationinitiationfactor3subunitD	EIF3D	281
DnaJhomologsubfamilyAmember1	DNAJA1	282
Serine/threonine-proteinkinasePLK1	PLK1	283
Stomatin-likeprotein2,mitochondrial	STOML2	284
Band4.1-likeprotein2	EPB41L2	285
PDZandLIMdomainprotein5	PDLIM5	286
Structuralmaintenanceofchromosomesprotein1A	SMC1A	287
ElongationfactorG,mitochondrial	GFM1	288
ATP-bindingcassettesub-familyBmember7,mitochondrial	ABCB7	289
Trifunctionalpurinebiosyntheticproteinadenosine-3	GART	290
Eukaryoticpeptidechainreleasefactorsubunit1	ETF1	291
Adipocyteplasmamembrane-associatedprotein	APMAP	292
Glutaminasekidneyisoform,mitochondrial	GLS	293
Uridine5'-monophosphatesynthase	UMPS	294
Septin-9	SEPT9	295
ATP-bindingcassettesub-familyEmember1	ABCE1	296
Ankyrin-3	ANK3	297
Acetyl-CoAacetyltransferase,mitochondrial	ACAT1	298
PhosphatidylinositidephosphataseSAC1	SACM1L	299
T-complexprotein1subunittheta	CCT8	300
Midasin	MDN1	301
DNAreplicationlicensingfactorMCM4	MCM4	302
DNArepairproteinRAD50	RAD50	303
Acyl-CoAdehydrogenasefamilymember9,mitochondrial	ACAD9	304
NucleolarGTP-bindingprotein1	GTPBP4	305
Dihydrolipoyllysine-residuesuccinyltransferasecomponentof2-oxoglutaratedehydrogenasecomplex,mitochondrial	DLST	306
PhospholipaseA-2-activatingprotein	PLAA	307
Dynamin-1-likeprotein	DNM1L	308
FAS-associatedfactor2	FAF2	309
HistoneH3.2	HIST2H3A	310
NegativeelongationfactorA	NELFA	311
ATP-dependentClpproteaseATP-bindingsubunitclpX-like,mitochondrial	CLPX	312
Cytochromecoxidasesubunit5A,mitochondrial	COX5A	313
Myb-bindingprotein1A	MYBBP1A	314
Bystin	BYSL	315
Cytochromeb-c1complexsubunit1,mitochondrial	UQCRC1	316
Coatomersubunitdelta	ARCN1	317
AP-2complexsubunitbeta	AP2B1	318
26Sproteasomenon-ATPaseregulatorysubunit12	PSMD12	319
Kinesinlightchain2	KLC2	320
Pyrroline-5-carboxylatereductase1,mitochondrial	PYCR1	321
Cytochromecoxidasesubunit4isoform1,mitochondrial	COX4I1	322
Cateninalpha-1	CTNNA1	323
AP-2complexsubunitmu	AP2M1	324
NADPH--cytochromeP450reductase	POR	325
Serine/threonine-proteinkinasePAK4	PAK4	326
E3ubiquitin-proteinligaseHUWE1	HUWE1	327
AnnexinA6	ANXA6	328
AnnexinA11	ANXA11	329
ADP-ribosylationfactorGTPase-activatingprotein3	ARFGAP3	330
Transmembrane9superfamilymember4	TM9SF4	331
Nuclearporemembraneglycoprotein210	NUP210	332
Alstromsyndromeprotein1	ALMS1	333
Interferonregulatoryfactor2-bindingprotein1	IRF2BP1	334
Fibronectin	FN1	335
Filaggrin-2	FLG2	336
Cateninbeta-1	CTNNB1	337
EHdomain-containingprotein4	EHD4	338
Proteinphosphatase1G	PPM1G	339
ProteintransportproteinSec61subunitalphaisoform1	SEC61A1	340
Adenylylcyclase-associatedprotein1	CAP1	341
ReceptorofactivatedproteinCkinase1	RACK1	342
Coatomersubunitalpha	COPA	343
ATPsynthasesubunitO,mitochondrial	ATP5O	344
Poly(rC)-bindingprotein2	PCBP2	345
SteroidhormonereceptorERR1	ESRRA	346
Alpha-aminoadipicsemialdehydedehydrogenase	ALDH7A1	347
Tyrosine--tRNAligase,cytoplasmic	YARS	348
NuclearporecomplexproteinNup93	NUP93	349
Mitochondrial-processingpeptidasesubunitalpha	PMPCA	350
AldehydedehydrogenaseX,mitochondrial	ALDH1B1	351
MitochondrialribonucleasePprotein1	TRMT10C	352
Phosphoenolpyruvatecarboxykinase[GTP],mitochondrial	PCK2	353
2-oxoglutaratedehydrogenase,mitochondrial	OGDH	354
Cytochromec1,hemeprotein,mitochondrial	CYC1	355
Serine/argininerepetitivematrixprotein2	SRRM2	356
Procollagengalactosyltransferase1	COLGALT1	357
Eukaryotictranslationinitiationfactor2A	EIF2A	358
Chromosometransmissionfidelityprotein8homologisoform2	CHTF8	359
Structuralmaintenanceofchromosomesprotein4	SMC4	360
Septin-11	SEPT11	361
G-richsequencefactor1	GRSF1	362
BaculoviralIAPrepeat-containingprotein6	BIRC6	363
Transmembrane9superfamilymember3	TM9SF3	364
Tubulinbeta-6chain	TUBB6	365
3-hydroxyacyl-CoAdehydrogenasetype-2	HSD17B10	366
Isocitratedehydrogenase[NAD]subunitbeta,mitochondrial	IDH3B	367
Exocystcomplexcomponent7	EXOC7	368
ProteinTBRG4	TBRG4	369
PyruvatedehydrogenaseproteinXcomponent,mitochondrial	PDHX	370
Peptidyl-prolylcis-transisomeraseFKBP8	FKBP8	371
ProteinkinaseCandcaseinkinasesubstrateinneuronsprotein2	PACSIN2	372
ATP-dependentClpproteaseproteolyticsubunit,mitochondrial	CLPP	373
MitochondrialimportinnermembranetranslocasesubunitTIM50	TIMM50	374
Methylcrotonoyl-CoAcarboxylasebetachain,mitochondrial	MCCC2	375
NegativeelongationfactorB	NELFB	376
ATP-dependentRNAhelicaseSUPV3L1,mitochondrial	SUPV3L1	377
Eukaryotictranslationinitiationfactor2subunit2	EIF2S2	378
Basementmembrane-specificheparansulfateproteoglycancoreprotein	HSPG2	379
Exportin-1	XPO1	380
Sortingnexin-1	SNX1	381
Unconventionalmyosin-Ic	MYO1C	382
UDP-glucose:glycoproteinglucosyltransferase1	UGGT1	383
Nucleophosmin	NPM1	384
Filamin-A	FLNA	385
Elongationfactor1-delta	EEF1D	386
Ras-relatedproteinRab-5C	RAB5C	387
Double-strandedRNA-bindingproteinStaufenhomolog1	STAU1	388
Serine/threonine-proteinkinaseA-Raf	ARAF	389
DnaJhomologsubfamilyCmember7	DNAJC7	390
NADH-cytochromeb5reductase3	CYB5R3	391
Plasmamembranecalcium-transportingATPase1	ATP2B1	392
LIMdomainandactin-bindingprotein1	LIMA1	393
E3ubiquitin-proteinligaseUBR4	UBR4	394
Pericentrin	PCNT	395
UVexcisionrepairproteinRAD23homologB	RAD23B	396
Reticulocalbin-2	RCN2	397
Delta(3,5)-Delta(2,4)-dienoyl-CoAisomerase,mitochondrial	ECH1	398
RNA-bindingprotein39	RBM39	399
Mannosyl-oligosaccharideglucosidase	MOGS	400
TBC1domainfamilymember15	TBC1D15	401
Serine/threonine-proteinkinase26	STK26	402
Very-long-chainenoyl-CoAreductase	TECR	403
E1A-bindingproteinp400	EP400	404
Sortingandassemblymachinerycomponent50homolog	SAMM50	405
ProteinarginineN-methyltransferase5	PRMT5	406
Probableubiquitincarboxyl-terminalhydrolaseFAF-X	USP9X	407
TransitionalendoplasmicreticulumATPase	VCP	408
Striatedmusclepreferentiallyexpressedproteinkinase	SPEG	409
Ubiquilin-2	UBQLN2	410
NAD-dependentmalicenzyme,mitochondrial	ME2	411
14-3-3proteinepsilon	YWHAE	412
Serine/threonine-proteinphosphatase2A65kDaregulatorysubunitAalphaisoform	PPP2R1A	413
KIF1-bindingprotein	KIF1BP	414
Drebrin	DBN1	415
Ras-relatedproteinRab-11B	RAB11B	416
Glyceraldehyde-3-phosphatedehydrogenase	GAPDH	417
N-acetylgalactosaminyltransferase7	GALNT7	418
Transcriptionalrepressorp66-alpha	GATAD2A	419
ATP-dependentDNAhelicaseQ1	RECQL	420
ATP-bindingcassettesub-familyFmember3	ABCF3	421
NeutralaminoacidtransporterB(0)	SLC1A5	422
Glycinedehydrogenase(decarboxylating),mitochondrial	GLDC	423
MitochondrialimportinnermembranetranslocasesubunitTIM44	TIMM44	424
Tyrosine-proteinphosphatasenon-receptortype11	PTPN11	425
10kDaheatshockprotein,mitochondrial	HSPE1	426
Enoyl-CoAhydratase,mitochondrial	ECHS1	427
Pre-mRNA-processingfactor19	PRPF19	428
ATP-bindingcassettesub-familyFmember1	ABCF1	429
NADHdehydrogenase[ubiquinone]flavoprotein3,mitochondrial	NDUFV3	430
Bromodomain-containingprotein4	BRD4	431
Microtubule-associatedprotein	MAP4	432
Puromycin-sensitiveaminopeptidase	NPEPPS	433
HistoneH1.4	HIST1H1E	434
Interferon-induced,double-strandedRNA-activatedproteinkinase	EIF2AK2	435
ERmembraneproteincomplexsubunit1	EMC1	436
Dynactinsubunit2	DCTN2	437
Glycine--tRNAligase	GARS	438
Polymerasedelta-interactingprotein3	POLDIP3	439
Hypoxiaup-regulatedprotein1	HYOU1	440
Splicingfactor1	SF1	441
Very-long-chain3-oxoacyl-CoAreductase	HSD17B12	442
Cytosolaminopeptidase	LAP3	443
Signalrecognitionparticlereceptorsubunitalpha	SRPRA	444
AtypicalkinaseADCK3,mitochondrial	ADCK3	445
Transferrinreceptorprotein1	TFRC	446
Ubiquitin-likemodifier-activatingenzyme1	UBA1	447
PyruvatedehydrogenaseE1componentsubunitalpha,somaticform,mitochondrial	PDHA1	448
Centrosomalproteinof55kDa	CEP55	449
Tyrosine-proteinkinaseLyn	LYN	450
Alpha-enolase	ENO1	451
E3ubiquitin-proteinligaseMYCBP2	MYCBP2	452
Nuclearmitoticapparatusprotein1	NUMA1	453
E3ubiquitin-proteinligaseTRIM32	TRIM32	454
NADHdehydrogenase[ubiquinone]iron-sulfurprotein3,mitochondrial	NDUFS3	455
Transmembraneemp24domain-containingprotein10	TMED10	456
Eukaryotictranslationinitiationfactor3subunitE	EIF3E	457
ProteinTFG	TFG	458
Serine/threonine-proteinkinasePAK1	PAK1	459
Very-long-chain(3R)-3-hydroxyacyl-CoAdehydratase3	HACD3	460
Vigilin	HDLBP	461
TRIOandF-actin-bindingprotein	TRIOBP	462
Vesicle-associatedmembraneprotein-associatedproteinA	VAPA	463
Low-densitylipoproteinreceptor-relatedprotein2	LRP2	464
Hydroxyacyl-coenzymeAdehydrogenase,mitochondrial	HADH	465
ConstitutivecoactivatorofPPAR-gamma-likeprotein1	FAM120A	466
Medium-chainspecificacyl-CoAdehydrogenase,mitochondrial	ACADM	467
Manganese-transportingATPase13A1	ATP13A1	468
ProteintransportproteinSec23A	SEC23A	469
Lipoamideacyltransferasecomponentofbranched-chainalpha-ketoaciddehydrogenasecomplex,mitochondrial	DBT	470
AFG3-likeprotein2	AFG3L2	471
Dolichol-phosphatemannosyltransferasesubunit1	DPM1	472
Phosphoglucomutase-2	PGM2	473
CarboxypeptidaseD	CPD	474
Hsp90co-chaperoneCdc37	CDC37	475
Single-strandedDNA-bindingprotein,mitochondrial	SSBP1	476
PutativeRNA-bindingproteinLuc7-like2	LUC7L2	477
NADHdehydrogenase[ubiquinone]1alphasubcomplexsubunit13	NDUFA13	478
Plakophilin-2	PKP2	479
Transportin-1	TNPO1	480
ProteinLYRIC	MTDH	481
Cytochromec-typehemelyase	HCCS	482
Coiled-coildomain-containingprotein191	CCDC191	483
Probableleucine--tRNAligase,mitochondrial	LARS2	484
HeterogeneousnuclearribonucleoproteinL	HNRNPL	485
Nucleosidediphosphatekinase	NME1-NME2	486
Dyneinheavychain17,axonemal	DNAH17	487
45kDacalcium-bindingprotein	SDF4	488
Transmembraneemp24domain-containingprotein9	TMED9	489
Electrontransferflavoproteinsubunitalpha,mitochondrial	ETFA	490
Alpha-taxilin	TXLNA	491
ProteinSDE2homolog	SDE2	492
Reticulon-4	RTN4	493
Interferonregulatoryfactor2-bindingprotein2	IRF2BP2	494
ProbableATP-dependentRNAhelicaseDDX41	DDX41	495
Ras-relatedproteinRab-2A	RAB2A	496
Treacleprotein	TCOF1	497
Eukaryoticinitiationfactor4A-III	EIF4A3	498
FragileXmentalretardationprotein1	FMR1	499
Heatshock70kDaprotein1-like	HSPA1L	500
Spindleassemblyabnormalprotein6homolog	SASS6	501
AP-2complexsubunitalpha-2	AP2A2	502
Peptidyl-prolylcis-transisomeraseFKBP10	FKBP10	503
Proteasome-associatedproteinECM29homolog	KIAA0368	504
CLIP-associatingprotein2	CLASP2	505
Activatorof90kDaheatshockproteinATPasehomolog1	AHSA1	506
Metaxin-2	MTX2	507
ADP-ribosylationfactor3	ARF3	508
Glutamate-richWDrepeat-containingprotein1	GRWD1	509
Pyrroline-5-carboxylatereductase2	PYCR2	510
Paraspecklecomponent1	PSPC1	511
ForkheadboxproteinC1	FOXC1	512
Syntaxin-bindingprotein2	STXBP2	513
Sodium/potassium-transportingATPasesubunitbeta-3	ATP1B3	514
TransformingproteinRhoA	RHOA	515
Eukaryotictranslationinitiationfactor3subunitC-likeprotein	EIF3CL	516
ATP-dependentRNAhelicaseDDX1	DDX1	517
tRNA(cytosine(34)-C(5))-methyltransferase	NSUN2	518
Caprin-1	CAPRIN1	519
NADHdehydrogenase[ubiquinone]1alphasubcomplexsubunit10,mitochondrial	NDUFA10	520
Dynactinsubunit1	DCTN1	521
Apoptosisinhibitor5	API5	522
Collagenalpha-2(I)chain	COL1A2	523
ZincfingerCCCH-typeantiviralprotein1	ZC3HAV1	524
Dystrophin	DMD	525
UBXdomain-containingprotein7	UBXN7	526
ProteinNEDD1	NEDD1	527
HAUSaugmin-likecomplexsubunit5	HAUS5	528
Cleavageandpolyadenylationspecificityfactorsubunit6	CPSF6	529
CDKN2A-interactingprotein	CDKN2AIP	530
CreatinekinaseB-type	CKB	531
Bifunctional3'-phosphoadenosine5'-phosphosulfatesynthase2	PAPSS2	532
Cytochromecoxidasesubunit5B,mitochondrial	COX5B	533
DNAreplicationlicensingfactorMCM5	MCM5	534
Tryptophan--tRNAligase,cytoplasmic	WARS	535
HeterogeneousnuclearribonucleoproteinA1	HNRNPA1	536
Acetyl-CoAcarboxylase1	ACACA	537
Catenindelta-1	CTNND1	538
PDZandLIMdomainprotein7	PDLIM7	539
Cdc42effectorprotein1	CDC42EP1	540
Unconventionalmyosin-VI	MYO6	541
Alpha-adducin	ADD1	542
AP-3complexsubunitdelta-1	AP3D1	543
ATP-dependentRNAhelicaseDDX18	DDX18	544
Immunoglobulinlambda-likepolypeptide5	IGLL5	545
Coiled-coildomain-containingprotein47	CCDC47	546
MitochondrialimportreceptorsubunitTOM20homolog	TOMM20	547
Helicase-liketranscriptionfactor	HLTF	548
Proteinscribblehomolog	SCRIB	549
SNWdomain-containingprotein1	SNW1	550
Peroxiredoxin-1	PRDX1	551
Threonine--tRNAligase,mitochondrial	TARS2	552
Poly(A)RNApolymerase,mitochondrial	MTPAP	553
Band4.1-likeprotein3	EPB41L3	554
La-relatedprotein4	LARP4	555
RasGTPase-activating-likeproteinIQGAP2	IQGAP2	556
rRNA2'-O-methyltransferasefibrillarin	FBL	557
Glucose-6-phosphateisomerase	GPI	558
DnaJhomologsubfamilyAmember3,mitochondrial	DNAJA3	559
Importin-5	IPO5	560
Calcium/calmodulin-dependentproteinkinasetypeIIsubunitdelta	CAMK2D	561
Smallsubunitprocessomecomponent20homolog	UTP20	562
Immunity-relatedGTPasefamilyQprotein	IRGQ	563
Proteinphosphatase1F	PPM1F	564
YTHdomain-containingfamilyprotein3	YTHDF3	565
Cytochromec	CYCS	566
Tubulinbeta-4Achain	TUBB4A	567
Calumenin	CALU	568
CaseinolyticpeptidaseBproteinhomolog	CLPB	569
Tricarboxylatetransportprotein,mitochondrial	SLC25A1	570
Fumaratehydratase,mitochondrial	FH	571
Extendedsynaptotagmin-2	ESYT2	572
Structuralmaintenanceofchromosomesprotein3	SMC3	573
NuclearRNAexportfactor1	NXF1	574
3-ketoacyl-CoAthiolase,mitochondrial	ACAA2	575
Electrontransferflavoprotein-ubiquinoneoxidoreductase,mitochondrial	ETFDH	576
Cyclin-dependentkinase2	CDK2	577
Mini-chromosomemaintenancecomplex-bindingprotein	MCMBP	578
Ras-relatedproteinRab-6A	RAB6A	579
Hemoglobinsubunitbeta	HBB	580
Coiled-coildomain-containingprotein22	CCDC22	581
AnnexinA2	ANXA2	582
NADHdehydrogenase[ubiquinone]flavoprotein1,mitochondrial	NDUFV1	583
NucleoporinNDC1	NDC1	584
Slithomolog2protein	SLIT2	585
MitochondrialchaperoneBCS1	BCS1L	586
Reticulocalbin-1	RCN1	587
Collagenalpha-1(XVIII)chain	COL18A1	588
Vesicularintegral-membraneproteinVIP36	LMAN2	589
Eukaryotictranslationinitiationfactor3subunitB	EIF3B	590
Pre-mRNA-splicingfactorATP-dependentRNAhelicaseDHX15	DHX15	591
Proliferation-associatedprotein2G4	PA2G4	592
ProteinATP5J2-PTCD1	ATP5J2-PTCD1	593
ProteinNipSnaphomolog2	GBAS	594
Afadin	MLLT4	595
Kinesinlightchain1	KLC1	596
Nucleobindin2,isoformCRA_b	NUCB2	597
ATP-dependent6-phosphofructokinase,livertype	PFKL	598
Syntaxin-bindingprotein3	STXBP3	599
Methylmalonate-semialdehydedehydrogenase[acylating],mitochondrial	ALDH6A1	600
Dualspecificitymitogen-activatedproteinkinasekinase7	MAP2K7	601
Glutamine--tRNAligase	QARS	602
Thioredoxindomain-containingprotein5	TXNDC5	603
Pre-mRNA-splicingfactorRBM22	RBM22	604
Flapendonuclease1	FEN1	605
La-relatedprotein1	LARP1	606
Melanomainhibitoryactivityprotein3	MIA3	607
UncharacterizedproteinKIAA2013	KIAA2013	608
Importinsubunitalpha-5	KPNA1	609
ProbableATP-dependentRNAhelicaseDDX59	DDX59	610
DBIRDcomplexsubunitZNF326	ZNF326	611
Double-strandedRNA-bindingproteinStaufenhomolog2	STAU2	612
Brainacidsolubleprotein1	BASP1	613
2',5'-phosphodiesterase12	PDE12	614
Fattyacyl-CoAreductase1	FAR1	615
TethercontainingUBXdomainforGLUT4	ASPSCR1	616
Kinesin-likeproteinKIFC1	KIFC1	617
Proteinlunapark	LNP	618
DnaJhomologsubfamilyCmember10	DNAJC10	619
Metaxin-1	MTX1	620
Serine--tRNAligase,mitochondrial	SARS2	621
Centrosomalproteinof192kDa	CEP192	622
Glucosidase2subunitbeta	PRKCSH	623
A-kinaseanchorprotein1,mitochondrial	AKAP1	624
Transcriptionalrepressorp66-beta	GATAD2B	625
Pentatricopeptiderepeatdomain-containingprotein3,mitochondrial	PTCD3	626
DNAreplicationlicensingfactorMCM6	MCM6	627
ATP-bindingcassettesub-familyBmember10,mitochondrial	ABCB10	628
Sodiumbicarbonatecotransporter3	SLC4A7	629
ATP-dependentzincmetalloproteaseYME1L1	YME1L1	630
Microtubule-associatedserine/threonine-proteinkinase4	MAST4	631
DeoxynucleosidetriphosphatetriphosphohydrolaseSAMHD1	SAMHD1	632
Dedicatorofcytokinesisprotein7	DOCK7	633
Nascentpolypeptide-associatedcomplexsubunitalpha,muscle-specificform	NACA	634
Trinucleotiderepeat-containinggene18protein	TNRC18	635
DnaJhomologsubfamilyAmember2	DNAJA2	636
V-typeprotonATPasesubunitH	ATP6V1H	637
Mitochondrialglutamatecarrier1	SLC25A22	638
Acetolactatesynthase-likeprotein	ILVBL	639
Dualspecificitymitogen-activatedproteinkinasekinase2	MAP2K2	640
N6-adenosine-methyltransferase70kDasubunit	METTL3	641
