## Supplementary Table 2 for "Mitochondrial inner membrane partners of Aurora kinase A/AURKA and PHB2 shape organelle metabolic heterogeneity"

### Sheet: Feuil1
	Plasmid	Description	Origin
	pcDNA3 Aurora A-His	Expression of AURKA 6xHis under the CMV promoter	Bertolin et al, 2018
	pcDNA3 Aurora A-GFP	Expression of AURKA GFP under the CMV promoter	Bertolin et al, 2018
	pcDNA 3.1	Empty Vector	Purchased from Thermo Fisher Scientific
	pmCherry MIC60	Expression of MIC60-mCherry	Bertolin et al, 2021
	pCMV PHB2-GFP	Expression of PHB2-mCherry	Bertolin et al, 2021
	pCMV PHB2-mCherry	Expression of PHB2-mCherry	Bertolin et al, 2021
	pRP ATP5A-mCherry	Expression of ATP5F1A-mCherry	Sharma et al, 2023
	pcDNA5 mCherry ATAD3A	Expression of ATAD3A-mCherry	Original ATAD3A cDNA kind gift from H. Tyynismaa
	pRP-CMV-hSAMM50-mCherry	Expression of SAMM50-mCherry	Custom-synthesized from VectorBuilder
	pRP-CMV-hNDUFA9-mCherry	Expression of NDUFA9-mCherry	Custom-synthesized from VectorBuilder
	pRP-CMV-hHSPE1-mCherry	Expression of HSPE1-mCherry	Custom-synthesized from VectorBuilder
	pRP-CMV-hSTOML2-mCherry	Expression of STOML2-mCherry	Custom-synthesized from VectorBuilder
	pmCherry N1 ATP5F1B	Expression of ATP5F1B-mCherry	Sharma et al, 2023
	pmCherry N1 TOMM70A	Expression of TOMM70A-mCherry	Bertolin et al, 2018
	pmCherryN1 - SLC25A13	Expression of SLC25A13-mCherry	Original cDNA from Addgene plasmid #132038
	pmCherryN1 - SLC25A12	Expression of SLC25A12-mCherry	Original cDNA from Addgene plasmid #131938
	pmCherry N1 NDUFS2	Expression of NDUFS2-mCherry	Original cDNA from Addgene plasmid #127486
	mitoGO-ATeam2	Expression of the FRET ATP Biosensor (cpGFP/mKO2) mitoGO-ATeam2	From Nakano et al, 2011. Kind gift of H. Imamura
