## Supplementary Table 3 for "Mitochondrial inner membrane partners of Aurora kinase A/AURKA and PHB2 shape organelle metabolic heterogeneity"

### Sheet: Feuil1
Hit = q-value<0,01 and log2fc>1			PHB2 BioID
T: Protein IDs	T: Gene names	T: Protein names	log2fc	q-value
Q9NPJ3	ACOT13	Acyl-coenzyme A thioesterase 13	2.46747	0.00161954
O95831	AIFM1	Apoptosis-inducing factor 1, mitochondrial	1.75843	0.000138528
P54819	AK2	Adenylate kinase 2, mitochondrial	4.75913	0.000153355
P00966	ASS1	Argininosuccinate synthase	1.5087	0.000127321
Q9NVI7	ATAD3A	ATPase family AAA domain-containing protein 3A	1.61923	0.000130969
Q13825	AUH	Methylglutaconyl-CoA hydratase, mitochondrial	1.75183	0.00529328
P12532	CKMT1A	Creatine kinase U-type, mitochondrial	5.53293	0
Q9H078	CLPB	Caseinolytic peptidase B protein homolog	6.53797	0
Q96BR5	COA7	Cytochrome c oxidase assembly factor 7	7.75243	0
Q7KZN9	COX15	Cytochrome c oxidase assembly protein COX15 homolog	5.633	0
P36551	CPOX	Oxygen-dependent coproporphyrinogen-III oxidase, mitochondrial	7.3776	0
P43155	CRAT	Carnitine O-acetyltransferase	2.0081	0
O75390	CS	Citrate synthase, mitochondrial	1.88033	0.000440489
P99999	CYCS	Cytochrome c	1.0707	0.00101865
Q9NR28	DIABLO	Diablo homolog, mitochondrial	6.65323	0.00175895
P30084	ECHS1	Enoyl-CoA hydratase, mitochondrial	2.00457	0.00606875
Q14249	ENDOG	Endonuclease G, mitochondrial	2.52403	0.00205831
A4D1E9	GTPBP10	GTP-binding protein 10	3.40293	0
O00165	HAX1	HCLS1-associated protein X-1	1.4402	0
P61604	HSPE1	10 kDa heat shock protein, mitochondrial	2.73487	0.00550403
Q9NSE4	IARS2	Isoleucine--tRNA ligase, mitochondrial	4.4833	0.000154589
Q5T440	IBA57	Putative transferase CAF17, mitochondrial	1.4835	0.000239103
Q16891	IMMT	MICOS complex subunit MIC60	3.56503	0.000352509
Q9H7H0	METTL17	Methyltransferase-like protein 17, mitochondrial	2.44797	0.00766166
O95563	MPC2	Mitochondrial pyruvate carrier 2	2.5269	0
Q9H2W6	MRPL46	39S ribosomal protein L46, mitochondrial	1.0985	0
Q96GC5	MRPL48	39S ribosomal protein L48, mitochondrial	1.4887	0
P82912	MRPS11	28S ribosomal protein S11, mitochondrial	1.42043	0
Q96E11	MRRF	Ribosome-recycling factor, mitochondrial	1.12697	0.000430435
Q6UB35	MTHFD1L	Monofunctional C1-tetrahydrofolate synthase, mitochondrial	1.04337	0.00384112
Q9UI09	NDUFA12	NADH dehydrogenase [ubiquinone] 1 alpha subcomplex subunit 12	1.40843	0.00129206
Q9P0J0	NDUFA13	NADH dehydrogenase [ubiquinone] 1 alpha subcomplex subunit 13	2.2257	0.00359569
P51970	NDUFA8	NADH dehydrogenase [ubiquinone] 1 alpha subcomplex subunit 8	7.6369	0
Q16795	NDUFA9	NADH dehydrogenase [ubiquinone] 1 alpha subcomplex subunit 9, mitochondrial	1.31913	0.000438053
Q8N183	NDUFAF2	Mimitin, mitochondrial	4.4732	0
P28331	NDUFS1	NADH-ubiquinone oxidoreductase 75 kDa subunit, mitochondrial	2.09957	0
O75306	NDUFS2	NADH dehydrogenase [ubiquinone] iron-sulfur protein 2, mitochondrial	1.64523	0.00106712
O75489	NDUFS3	NADH dehydrogenase [ubiquinone] iron-sulfur protein 3, mitochondrial	1.258	0.000441472
O43920	NDUFS5	NADH dehydrogenase [ubiquinone] iron-sulfur protein 5	3.1836	0.000340426
O00217	NDUFS8	NADH dehydrogenase [ubiquinone] iron-sulfur protein 8, mitochondrial	1.12813	0.0086775
P49821	NDUFV1	NADH dehydrogenase [ubiquinone] flavoprotein 1, mitochondrial	1.1753	0.000564797
P19404	NDUFV2	NADH dehydrogenase [ubiquinone] flavoprotein 2, mitochondrial	1.36627	0
O00746	NME4	Nucleoside diphosphate kinase, mitochondrial	1.35577	0.00102782
P35232	PHB	Prohibitin	5.0451	0
O75439	PMPCB	Mitochondrial-processing peptidase subunit beta	1.11707	0.00103205
Q9Y512	SAMM50	Sorting and assembly machinery component 50 homolog	3.07083	0.000133333
O75746	SLC25A12	Calcium-binding mitochondrial carrier protein Aralar1	3.64873	0.00044898
Q9UJS0	SLC25A13	Calcium-binding mitochondrial carrier protein Aralar2	1.475	0
Q9UJZ1	STOML2	Stomatin-like protein 2, mitochondrial	4.30777	0
Q9Y5L4	TIMM13	Mitochondrial import inner membrane translocase subunit Tim13	5.251	0
O94826	TOMM70A	Mitochondrial import receptor subunit TOM70	2.2286	0.00191498
Q6DKK2	TTC19	Tetratricopeptide repeat protein 19, mitochondrial	5.50907	0
P13051	UNG	Uracil-DNA glycosylase	1.04917	0.00176799
O14949	UQCRQ	Cytochrome b-c1 complex subunit 8	1.05987	0
Q8N5I2	ARRDC1	Arrestin domain-containing protein 1	1.09767	0
Q4VC31	CCDC58	Coiled-coil domain-containing protein 58	6.96477	0.000831858
P0CG12	CHTF8	Chromosome transmission fidelity protein 8 homolog isoform 2	1.62797	0
Q9Y3Y2	CHTOP	Chromatin target of PRMT1 protein	1.18967	0.000142222
Q9NV06	DCAF13	DDB1- and CUL4-associated factor 13	1.21673	0.00863874
P26196	DDX6	Probable ATP-dependent RNA helicase DDX6	1.13087	0
P62861	FAU	40S ribosomal protein S30	1.12463	0.0010346
Q00688	FKBP3	Peptidyl-prolyl cis-trans isomerase FKBP3	1.21077	0.000546816
O75955	FLOT1	Flotillin-1	4.10237	0.000586935
Q14254	FLOT2	Flotillin-2	1.52203	0
Q08379	GOLGA2	Golgin subfamily A member 2	2.34833	0.000538249
Q71UI9	H2AFV	Histone H2A.V	1.1155	0.00298213
P16403	HIST1H1C	Histone H1.2	2.53533	0
P10412	HIST1H1E	Histone H1.4	1.00133	0.00189648
Q93077	HIST1H2AC	Histone H2A type 1-C	1.66013	0.00126594
Q16777	HIST2H2AC	Histone H2A type 2-C	1.00233	0.00122868
P51659	HSD17B4	Peroxisomal multifunctional enzyme type 2	1.3021	0.000748201
Q9H9L3	ISG20L2	Interferon-stimulated 20 kDa exonuclease-like 2	1.89223	0.00343064
Q14573	ITPR3	Inositol 1,4,5-trisphosphate receptor type 3	2.573	0.00554687
Q15397	KIAA0020	Pumilio domain-containing protein KIAA0020	1.37377	0.00221457
Q08380	LGALS3BP	Galectin-3-binding protein	2.15013	0.00177189
P02545	LMNA	Prelamin-A/C	1.4918	0.0022469
P20700	LMNB1	Lamin-B1	1.3276	0.000237037
Q03252	LMNB2	Lamin-B2	1.65387	0
Q8N1G4	LRRC47	Leucine-rich repeat-containing protein 47	1.27067	0
Q86X29	LSR	Lipolysis-stimulated lipoprotein receptor	1.6149	0.00045
Q9UPN3	MACF1	Microtubule-actin cross-linking factor 1, isoforms 1/2/3/5	1.1042	0.00284244
P55145	MANF	Mesencephalic astrocyte-derived neurotrophic factor	4.7796	0.00379306
O15344	MID1	E3 ubiquitin-protein ligase Midline-1	1.35047	0.000525296
Q13724	MOGS	Mannosyl-oligosaccharide glucosidase	1.5472	0
P55769	NHP2L1	NHP2-like protein 1	1.00783	0.00101618
P69849	NOMO3	Nodal modulator 3	1.58713	0.0010406
P78316	NOP14	Nucleolar protein 14	1.17157	0
Q9Y3C1	NOP16	Nucleolar protein 16	1.48567	0.000247423
Q96P11	NSUN5	Probable 28S rRNA (cytosine-C(5))-methyltransferase	3.54833	0.000245524
Q9Y530	OARD1	O-acetyl-ADP-ribose deacetylase 1	3.33723	0
Q9NX40	OCIAD1	OCIA domain-containing protein 1	2.0095	0.00034657
Q9UKS6	PACSIN3	Protein kinase C and casein kinase substrate in neurons protein 3	2.69457	0.00128391
Q14690	PDCD11	Protein RRP5 homolog	1.43167	0.00175382
Q14554	PDIA5	Protein disulfide-isomerase A5	2.74573	0
Q9GZP4	PITHD1	PITH domain-containing protein 1	1.25553	0.000541744
Q01970	PLCB3	1-phosphatidylinositol 4,5-bisphosphate phosphodiesterase beta-3	1.11523	0.00200272
Q8NBL1	POGLUT1	Protein O-glucosyltransferase 1	1.2196	0.000555661
Q9BY77	POLDIP3	Polymerase delta-interacting protein 3	1.07267	0.000509395
P78527	PRKDC	DNA-dependent protein kinase catalytic subunit	1.08083	0
Q96PK6	RBM14	RNA-binding protein 14	1.4637	0
O43148	RNMT	mRNA cap guanine-N7 methyltransferase	1.3743	0.000515856
P26373	RPL13	60S ribosomal protein L13	1.1613	0
P18621	RPL17	60S ribosomal protein L17	1.06277	0
P46778	RPL21	60S ribosomal protein L21	1.12713	0.00404398
P62910	RPL32	60S ribosomal protein L32	1.06027	0
P42766	RPL35	60S ribosomal protein L35	1.0176	0.000340828
Q9Y3U8	RPL36	60S ribosomal protein L36	1.25673	0.00194795
Q969Q0	RPL36AL	60S ribosomal protein L36a-like	1.2388	0.000348668
P61513	RPL37A	60S ribosomal protein L37a	2.14767	0.00175255
P63173	RPL38	60S ribosomal protein L38	1.37713	0
Q59GN2	RPL39P5	Putative 60S ribosomal protein L39-like 5	1.96417	0.00320535
P62249	RPS16	40S ribosomal protein S16	1.1826	0.00105105
Q86WX3	RPS19BP1	Active regulator of SIRT1	1.65383	0
P62854	RPS26	40S ribosomal protein S26	1.11793	0.00379083
P56182	RRP1	Ribosomal RNA processing protein 1 homolog A	1.08683	0
Q5JTH9	RRP12	RRP12-like protein	1.21233	0
Q86TU7	SETD3	Histone-lysine N-methyltransferase setd3	1.02673	0.0081562
Q15599	SLC9A3R2	Na(+)/H(+) exchange regulatory cofactor NHE-RF2	1.10403	0.00667345
O75683	SURF6	Surfeit locus protein 6	2.95457	0.00519912
P49755	TMED10	Transmembrane emp24 domain-containing protein 10	1.97473	0.00466143
Q9Y3A2	UTP11L	Probable U3 small nucleolar RNA-associated protein 11	1.69353	0.00145536
O15213	WDR46	WD repeat-containing protein 46	2.5061	0
